# Modified forms of easyCLIP

**DOI:** 10.1101/2021.12.15.472862

**Authors:** Douglas F Porter, Raghav M Garg, Robin M. Meyers, Weili Miao, Luca Ducoli, Brian J Zarnegar, Paul A Khavari

## Abstract

The easyCLIP protocol describes a method for both normal CLIP library construction and the absolute quantification of RNA cross-linking rates, data which could be usefully combined to analyze RNA-protein interactions. Using these cross-linking metrics, significant interactions could be defined relative to a set of random non-RBPs. The original easyCLIP protocol did not use index reads, required custom sequencing primers, and did not have an easily reproducible analysis workflow. This short paper attempts to amend these deficiencies. It also includes some additional technical experiments and investigates the usage of alternative adapters. The results here are intended to allow more options to easily perform and analyze easyCLIP.
