## Supplemental Table 1 for "Modified forms of easyCLIP"

### Sheet: Lysis to PK
UV crosslinking (1h)		CLIP Lysis Buffer	(mM or %)		3' PNK Buffer (10x)	Final (mM)		ATP Ligation Mix	Volume (ul)
Remove media, wash cells once with 4°-16° PBS and aspirate PBS.		TRIS pH 7.5	50		Tris pH 6.8	500		PEG400	12
Place dish on ice, remove lid and UV cross-link 0.3J/cm2		NaCl	200		MgCl2	50		Water	46.5
Add ~1 ml CLIP lysis buffer per 15 cm plate and scrape to collect.		EDTA	1					10X Lig. Buffer	6
Freeze in dry ice and store at -80°.		Glycerol	0.1		PNK-3' Mix	Volume (ul)		10 mM ATP	4
		NP40	0.001		PEG400	6		1M DTT	0.3
Library generation (RNA steps, 1-2 days)		Triton-X 100	0.01		Water	25.35		SuperasIN	0.2
Thaw lysates by hand and then keep at 4°.		20% N-lauroylsarcosine	0.005		1M DTT	0.15		Linker (1-5 µM)	2
Sonicate lysate for 20-30 seconds at 7 second bursts with microtip sonicator at 10% power					10x PNK Buf, pH 6.2-6.8	3		T4 RNA Ligase	1
Spin lysate at 14 krcf for 10 min at 4°; transfer cleared lysate to new tube		High Stringency Buffer	(mM or %)		SuperasIN	0.1
Add lysates to anti-HA or antibody-precojugated protein G beads. IP 1 h at 4°.		Tris-HCl, pH 7.5	15		T4 PNK	1.5		PK Buffer	Final (mM)
Wash beads 1X High Str, 1X High Salt, 10min each at 4° w/rotation.		EDTA	5			0		Tris-HCl, pH 7.5	100
(Note: the above IP and washes can be performed robotically in a KingFisher machine with no visible change.)		Triton X100	0.01		3'/5' Lig. Buffer (10x)	Final (mM)		NaCl	100
Perform nuclease digestion: 30°, 15s 1350 rpm, 45s rest, for 3-10 minutes with 0.01-0.1 U/µL RNAse ONE.		Na-deoxycholate	0.01		Tris pH7.5	500		EDTA	1
Most RBPs appear to be digested to a reasonable level by 4 minutes at 0.02 U/µL RNAse ONE.		SDS	1e-05		MgCl2	100		SDS	0.002
Remove RNAse mixture and add 1 mL of 4° High Str buffer to deactivate RNAse ONE.		NaCl	120
Wash beads 2X 1 mL NT2, then step down volume in NT2.		KCl	25		No-ATP Ligation Mix	Volume (ul)		RNA Ann. Mix	Volume ul
Resuspend beads in 36 µl of PNK-3' Mix. Inucbate at 37° for 30min, 15s 1350rpm, 90s rest.					PEG400	6		Primer 1uM	3
Place on magnet and remove PNK reaction. Wash 2X NT2 and step down volume in NT2.		High Salt Buffer	(mM or %)		Water	24.75		Water	12.4
		Tris-HCl, pH 7.5	15		10X Lig. Buffer	3
If Using 5'Phosphorylated L3 linkers		EDTA	5		1M DTT	0.15		RT Master Mix	Volume ul
Ligate 2 h to overnight in thermomixer at 16° in 72 µl of ATP Ligation Mix. 15s 1350 rpm, 90s rest.		Triton X100	1		SuperasIN	0.1		5x Superscript IV	4
If Using 5' pre-adenylylated L3 linkers		Na-deoxycholate	1		Linker (1-5 µM)	1		10mM DNTPs	1
Ligate 2 h to overnight in thermomixer at 16° in 36 µl of No-ATP Ligation Mix. 15s 1350 rpm, 90s rest.		SDS	0.001		RNA Ligase I	1		1M DTT	0.1
		NaCl	1000					SuperaseIN	0.1
Wash 2X NT2 and step down volume in NT2.					pH 7.5 PNK buffer (10x)	Final (mM)		Superscript IV	0.5
Resuspend beads in 72 µL of 5'PNK reaction. Incubate in thermomixer at 37° for 15', 15 s 1350 RPM, 15 s rest.		NT2 Buffer	(mM or %)		Tris pH 7.5	500		Water	1
Wash 2X NT2 and step down volume in NT2.		Tris-HCl, pH 7.5	50		MgCl2	50
Resuspend beads in 72 µL of 5' ligation reaction. Incubate at 16° for 2 h, 15 s 1350 RPM, 90 s rest.		NaCl	150					SSIV RT Program	Min
		MgCl2	1		PNK 5' Phosphorylation mix	Volume (ul)		53°	50
RNA capture (~6 h)		NP-40	0.0005		PEG400	12		55°	10
Wash 1-2X with NT2 and step down volume in NT1. Optionally freeze 10% for WB.					Water	43.7		80°	5
Resuspend beads in 20 µL 1.6X LDS. Heat 75° for 15min.		Nuclease Digestion Buffer	Volume (ul)		10X pH 7.5 PNK buffer	6		4°	Infinite
Run samples in NuPAGE gel, 180V 30-50 minutes, transfer to .45 µm nitrocellulose at 400 mA for 27'.		Dilute Nuclease w/NT2	50		10 mM ATP	6
Rinse membrane 1xPBS, scan on Odessy CLx (lowest quality/resolution OK)		PEG400	10		1M DTT	0.3		Biotin-IP Buff. (BIB)	(M or %)
For each sample, add 375 µL PK buffer and 25 µL of Proteinase K (Ambion, 20mg/mL) to a DNA LoBind tube (Eppendorf).					SuperasIN	1		Tris-HCl, pH 7.5	0.1
Place the nitrocellulose on PBS-soaked filter paper and cut with a scalpel in each hand.					PNK	3		NaCl	1
We usually cut the minimal region and everything higher.								Tween-20	0.001
Use a scalpel to transfer the slices of membrane to the Proteinase K mixture.								EDTA	0.001
Incubate at 50-55° for 45min in thermomixer. 15s 900rpm, 45s rest.

### Sheet: PK to RT
RNA capture (~6 h)		PK Buffer	Final (mM)
Make BIB buffer fresh from a new tween-20 stock. We use glass ampules of 10% tween (ThermoFisher #28320).		Tris-HCl, pH 7.5	100
Pre-chill a magnet for PCR strip-tubes and leave in ice.		NaCl	100
Wash 20 µL of oligo(dT)-dynabeads per gel lane 2X PK buffer, 3X BIB and leave in 600 µL 4° BIB.		EDTA	1
Transfer 400-600 µL Proteinase K extract to the oligo(dT) mixture in a DNA LoBind tube.		SDS	0.002
Ensure the mixture is chilled. 20 min at 4° with rotation.
Wash 2X BIB, transfer to PCR tube, wash 2X NT2 or BIB 4°,		RNA Ann. Mix	Volume ul
Wash 3X with 4° PBS. Include RNAse inhibitor except in the last PBS wash.		Primer 1uM	3.3
		Water	13.64
Reverse transcription (2h)
Resuspend dT-beads in 13.64 µL water and 3.3 µL cDNA synthesis primer.		RT Master Mix	Volume ul	x5
Heat 95° 2', place on a heated magnetic rack or one that doesn't contact the bottom of the tubes.		5x Superscript IV	4	20
As quickly as possible, transfer 13.3 µL sup to a new PCR tube before the mixture cools.		Water	1	5
Place tubes at 4° for at least 5 minutes.		10mM DNTPs	1	5
Add the rest of the annealing mix (6.7 µL). Incubate 55° for 50 min, 85° for 5 min.		1M DTT	0.1	0.5
		SuperaseIN	0.1	0.5
		Superscript IV	0.5	2.5
		SSIV RT Program	Min
		55°	50
		85°	5
		4°	Infinite
		Biotin-IP Buff. (BIB)	(M or %)
		Tris-HCl, pH 7.5	0.1
		NaCl	1
		Tween-20	0.001
		EDTA	0.001
		For reference, the melting temperatures:
			(dT)24 Tm
		1 M NaCl (BIB)	63°
		137 mM NaCl (PBS)	51°
		5 mM NaCl	17°

### Sheet: RT to libraries
PCR1 and clean-up (~3 h)
For each 20 µL RT reaction, create a 6- or 7-reaction master mix of PCR mix without RT product.
PCR Mix	µL	x4	x7	x21	x25
PrimeSTAR Max 2X Master Mix (Takara)	25	100	175	525	625
NXT_R1_seq/Truseq_R2_seq (20 µM)	1.25	5	8.75	26.25	31.25
25x SybrGreen I	1	4	7	21	25
RT product	3	12	21	63	75
Water	19.75	79	138.25	414.75	493.75
Sum	50	200	350	1050	1250
NXT_R1_seq	TCGTCGGCAGCGTCAGATGTGTATAAGAGACAG
Truseq_R2_seq	GTGACTGGAGTTCAGACGTGTGCTCTTCCGATCT
Distribute 47 µL of PCR1 mix to 7 tubes and add ≤ 3.4 µL RT product to each.
Run PCR1 program and stop a few reactions into the exponential phase. Reactions should not start to plateau.
PCR1 Progam
98°	5 s
6 cycles:
98°	5 s
65°	5 s
72°	45 s
4-9 cycles:
98°	5 s
68°	60 s
Per 100 µL of PCR reaction, add 88.2 µL SPRIselect beads and 47 µL isopropanol (100%).
Pipette mix. Incubate at 5 minutes room temperature.
Remove supernatant, add 300 µL 85% ethanol, wait 30 seconds.
Remove ethanol and repeat wash.
Centrifuge briefly, place on magnet, remove any remaining ethanol.
Air dry for ~1 minute, remove from magnet, add 20 µL of water.
Pipette mix, incubate 2 minutes at room temperature, place on magnet, remove supernatant as eluate. Tris/EDTA can be added to stabilize.
Gel purification (~2 h) - performed either in between PCRs or after both PCRs
Run PCR1 eluate in a 4% agarose gel.
We use the E-Gel Agarose Gels with SYBR Safe, 4% (ThermoFisher) and run 20 µL per well for 30 minutes in a E-Gel Power Snap system.
Excise the region above the ~ 100 bp L5-L3 linker dimer (if after PCR1) or above the ~200 bp dimer (if after PCR2) band from the gel.
Purify the gel fragments with the Qiagen Gel Extraction kit (Cat. # 28706), using 1 mL buffer QG and 200 µL isopropanol per gel fragment.
Elute from the Qiagen column in 30 µL water. Tris/EDTA can be added to stabilize.
PCR2 and clean-up (~3 h)
Create a PCR master mix and divide between striptubes.
Divide each 30 µL gel eluate into two PCR reactions.
PCR Mix	µL	x4	x6	x7	x8
PrimeSTAR Max 2X Master Mix (Takara)	25	100	150	175	200
Indexed NXT_R1/Truseq_R2 (20 µM)	1.25	5	7.5	8.75	10
25x SybrGreen I	1	4	6	7	8
Gel extracted PCR1	14	56	84	98	112
Water	8.75	35	52.5	61.25	70
Sum	50	200	300	350	400
Example indexed primer pair:	Barcode	Sequence	Length
NXT_R1_U1	TCGTGGAGCG	AATGATACGGCGACCACCGAGATCTACACTCGTGGAGCGTCGTCGGCAGCGTCAGATGTGTATAAGAGACAG	72 nt
TrSq_R2_U1	CGCTCAGTTC	CAAGCAGAAGACGGCATACGAGATCGCTCAGTTCGTGACTGGAGTTCAGACGTGTGCTCTTCCGATCT	68 nt
Run the PCR2 program: 98° 5 s, then 4 cycles of 98° 5 s, 68° 1 minute.
Purify with SPRIselect beads and isopropanol as done for PCR1.
Libraries are ready for quantification and sequencing.

### Sheet: XL rate quantfication
The RNA quantification method is very similar to library generation and uses the same buffers.
Standards for RNA and protein absolute quantification
Create an RNA standard by UV cross-linking hnRNP C, purifying a large amount, aliquoting and quantifying by quantitative western blot (see methods section).
Create a protein standard by making a two-fold dilution series of the desired epitope and aliquoting into single-use striptubes of ~15 µL (see methods section).
UV Crosslinking (1 h)
Remove media, wash cells once with 4°-16° PBS and aspirate PBS.
Place dish on ice, remove lid and UV cross-link 0.3J/cm2
Add ~1 ml CLIP lysis buffer per 15 cm plate and scrape to collect.
Freeze in dry ice and store at -80°.
IP and RNA modification (1-2 days)
Thaw lysates by hand and then keep at 4°.
Sonicate lysate for 20-30 seconds at 7 second bursts with microtip sonicator at 10% power
Spin lysate at 14 krcf for 10 min at 4°; transfer cleared lysate to new tube
Add lysates to anti-HA or antibody-precojugated protein G beads. IP 1 h at 4°.
Wash beads 1X High Str, 1X High Salt, 10min each at 4° w/rotation, then 1X Low Salt (1 mL all)
(Note: the above IP and washes can be performed robotically in a KingFisher machine with no visible effect.)
Perform nuclease digestion: 30°, 15s 1350 rpm, 45s rest, for 3-10 minutes with 0.01-0.1 U/µL RNAse ONE.
Remove RNAse mixture and add 1 mL of 4° High Str buffer to deactivate RNAse ONE.
Wash beads 2X 1 mL NT2, then step down volume in NT2.
Resuspend beads in 70 µL of 5'PNK reaction. Incubate in thermomixer at 37° for 15', 15 s 1000 RPM, 15 s rest.
Wash 2X NT2 and step down volume in NT2.
Resuspend beads in 70 µL of 5' ligation reaction. Incubate at 16° overnight, 15 s 1350 RPM, 90 s rest.
Gel (~6 h)
Wash 1-2X NT2 and step down volume in NT2.
Thaw aliquot of RNA standard (cross-linked hnRNP C, frozen in 1.6X LDS), and PCR striptubes of pre-aliquoted protein standard.
Add 10 µL of protein standard PCR tubes to a set of striptubes with 10 µL 1.6X LDS using a multichannel pipette.
Resuspend beads in 20 µL 1.6X LDS. Heat all samples at 75° for 15min, applying intermittent shaking to samples with beads.
Run samples in NuPAGE gel @180V 30-50 minutes, transfer to nitrocellulose (.45 um) at 400 mA for 27'.
Place membrane in PBS, scan on Odessy CLx (lowest quality/resolution OK)
Perform a western blot against the epitope on the purified proteins and protein standard.
Calculation (1 h)
Fit the protein standards to a hyperbolic curve. The fit should be very good.
Use the hyperbolic curve to estimate immunopurified protein running in the non-cross-linked protein band. Let this amount be “P”.
Divide the fmols of RNA in the RNA standard by the observed L5 signal to obtain fmols RNA per fluorescence unit. Let this amount be “F”.
Determine the amount of cross-linked RNA in immunopurified samples by multiplying fluorescence by the fmols/fluorescence of the RNA standard. Let this amount be “R”, calculated as R = (observed fluorescence for RNA) * F.
Add the fmols of cross-linked RNA to the fmols of monomeric, un-cross-linked protein to obtain the total amount of protein. Let this amount be “Pt”, calculated as Pt = R + P.
Divide the fmols of RNA by the total amount of protein to obtain the fraction cross-linked and ligated. This is calculated as R/Pt.
Multiply by 2 to adjust for ~50% ligation efficiency. So the cross-link rate is 2*R/Pt, or 2*R/(R + P).

### Sheet: Oligos
	L5 adapters
	Name	Sequence	Barcode
	Nxt_27_L5_Az	/5AzideN/TCGGCAGCGTCAGATGTGTATAAGAGACAGGTATAGrNrNrNrNrNrNrN	GTATAG
	Nxt_25_L5_Az	/5AzideN/TCGGCAGCGTCAGATGTGTATAAGAGACAGTGGTCArNrNrNrNrNrNrN	TGGTCA
	Nxt_2_L5_Cy55	/5Cy55/TCGGCAGCGTCAGATGTGTATAAGAGACAGCGATGTrNrNrNrNrNrNrN	CGATGT
	Nxt_1_L5_Cy55	/5Cy55/TCGGCAGCGTCAGATGTGTATAAGAGACAGACTATCrNrNrNrNrNrNrN	ACTATC
	Nxt_28_L5_Cy55	/5Cy55/TCGGCAGCGTCAGATGTGTATAAGAGACAGTACAAGrNrNrNrNrNrNrN	TACAAG
	NXT_R1_seq	TCGTCGGCAGCGTCAGATGTGTATAAGAGACAG	Placed here to show priming site.
	L3 adapters
	Name	Sequence	Barcode
	L3.16.5rN	/5Phos/rNrNrNrNrNCATGCAGATCGGAAGAGCACACGTCAAAAAAAAAAAAAAAAAAAAAAAA/3AzideN/	CATGC
	L3.18.rArUrArArU	/5Phos/rArUrArArUTGCAAAGATCGGAAGAGCACACGTCAAAAAAAAAAAAAAAAAAAAAAAA/3AzideN/	TGCAA
	L3.23.5rN	/5Phos/rNrNrNrNrNATATGAGATCGGAAGAGCACACGTCAAAAAAAAAAAAAAAAAAAAAAAA/3AzideN/	ATATG
	L3.24	/5Phos/rNrNrNrNrNGAGCTAGATCGGAAGAGCACACGTCAAAAAAAAAAAAAAAAAAAAAAAA/3AzideN/	GAGCT
	NXT_R1_seq	TCGTCGGCAGCGTCAGATGTGTATAAGAGACAG	Nextera Read 1 sequencing primer
	Truseq_R2_seq	GTGACTGGAGTTCAGACGTGTGCTCTTCCGATCT	Truseq Read 2 sequencing primer
	NXT_R1_full	AATGATACGGCGACCACCGAGATCTACACTCGTCGGCAGCGTCAGATGTGTATAAGAGACAG	Nextera full read 1 amplification primer (no barcode)
	Truseq_R2_full	CAAGCAGAAGACGGCATACGAGATGTGACTGGAGTTCAGACGTGTGCTCTTCCGATCT	Truseq full read 2 amplification primer (no barcode) 58 nt
	RT_primer_Truseq	GTTCAGACGTGTGCTCTTCCGATCT	RT primer (the complementary region is GACGTGTGCTCTTCCGATCT)
	Figure 1d
	Name	Sequence	Barcode	Name in figure 1d
	L3.16	/5Phos/CATGCAGATCGGAAGAGCGGTTCAGAAAAAAAAAAAAAAAAAAAAAAAA	CATGC	pre-Adenylated DNA Sequence 1
	L3.18	/5Phos/TGCAAAGATCGGAAGAGCGGTTCAGAAAAAAAAAAAAAAAAAAAAAAAA	TGCAA	pre-Adenylated DNA Sequence 2
	L3.16.5rN	/5Phos/rNrNrNrNrNCATGCAGATCGGAAGAGCACACGTCAAAAAAAAAAAAAAAAAAAAAAAA/3AzideN/	CATGC	5'RNA bases Sequence 1
	L3.18.rArUrArArU	/5Phos/rArUrArArUTGCAAAGATCGGAAGAGCACACGTCAAAAAAAAAAAAAAAAAAAAAAAA/3AzideN/	TGCAA	5'RNA bases Sequence 2
	Barcoded amplification primers (examples)		Barcode
	NXT_R1_U1	AATGATACGGCGACCACCGAGATCTACACTCGTGGAGCGTCGTCGGCAGCGTCAGATGTGTATAAGAGACAG	TCGTGGAGCG
	TrSq_R2_U1	CAAGCAGAAGACGGCATACGAGATCGCTCAGTTCGTGACTGGAGTTCAGACGTGTGCTCTTCCGATCT	CGCTCAGTTC
	NXT_R1_U2	AATGATACGGCGACCACCGAGATCTACACCTACAAGATATCGTCGGCAGCGTCAGATGTGTATAAGAGACAG	CTACAAGATA
	TrSq_R2_U2	CAAGCAGAAGACGGCATACGAGATTATCTGACCTGTGACTGGAGTTCAGACGTGTGCTCTTCCGATCT	TATCTGACCT
	NXT_R1_U3	AATGATACGGCGACCACCGAGATCTACACTATAGTAGCTTCGTCGGCAGCGTCAGATGTGTATAAGAGACAG	TATAGTAGCT
	TrSq_R2_U3	CAAGCAGAAGACGGCATACGAGATATATGAGACGGTGACTGGAGTTCAGACGTGTGCTCTTCCGATCT	ATATGAGACG
	NXT_R1_U4	AATGATACGGCGACCACCGAGATCTACACTGCCTGGTGGTCGTCGGCAGCGTCAGATGTGTATAAGAGACAG	TGCCTGGTGG
	TrSq_R2_U4	CAAGCAGAAGACGGCATACGAGATCTTATGGAATGTGACTGGAGTTCAGACGTGTGCTCTTCCGATCT	CTTATGGAAT
	NXT_R1_U5	AATGATACGGCGACCACCGAGATCTACACACATTATCCTTCGTCGGCAGCGTCAGATGTGTATAAGAGACAG	ACATTATCCT
	TrSq_R2_U5	CAAGCAGAAGACGGCATACGAGATTAATCTCGTCGTGACTGGAGTTCAGACGTGTGCTCTTCCGATCT	TAATCTCGTC
	NXT_R1_U6	AATGATACGGCGACCACCGAGATCTACACGTCCACTTGTTCGTCGGCAGCGTCAGATGTGTATAAGAGACAG	GTCCACTTGT
	TrSq_R2_U6	CAAGCAGAAGACGGCATACGAGATGCGCGATGTTGTGACTGGAGTTCAGACGTGTGCTCTTCCGATCT	GCGCGATGTT
	NXT_R1_U7	AATGATACGGCGACCACCGAGATCTACACTGGAACAGTATCGTCGGCAGCGTCAGATGTGTATAAGAGACAG	TGGAACAGTA
	TrSq_R2_U7	CAAGCAGAAGACGGCATACGAGATAGAGCACTAGGTGACTGGAGTTCAGACGTGTGCTCTTCCGATCT	AGAGCACTAG
	NXT_R1_U8	AATGATACGGCGACCACCGAGATCTACACCCTTGTTAATTCGTCGGCAGCGTCAGATGTGTATAAGAGACAG	CCTTGTTAAT
	TrSq_R2_U8	CAAGCAGAAGACGGCATACGAGATTGCCTTGATCGTGACTGGAGTTCAGACGTGTGCTCTTCCGATCT	TGCCTTGATC
	NXT_R1_U9	AATGATACGGCGACCACCGAGATCTACACGTTGATAGTGTCGTCGGCAGCGTCAGATGTGTATAAGAGACAG	GTTGATAGTG
	TrSq_R2_U9	CAAGCAGAAGACGGCATACGAGATCTACTCAGTCGTGACTGGAGTTCAGACGTGTGCTCTTCCGATCT	CTACTCAGTC

### Sheet: Vendors, cat #s
Antibody	Species	Clonality	Company	Catalog	Application
hnRNP C antibody (4F4), Alexa 790-conjugated	Mouse	Monoclonal	Santa Cruz Biotechnology	sc-32308 AF790	WB
hnRNP C antibody (4F4)	Mouse	Monoclonal	Santa Cruz Biotechnology	sc-32308	IP, WB
RBFOX2 antibody	Rabbit	Polyclonal	Bethyl	A300-864A	IP
Item	Company	Catalog	Application	Notes
T4 RNA Ligase 1 (ssRNA Ligase), High Concentration	NEB	M0437M	CLIP
T4 Polynucleotide Kinase	NEB	M0201L	CLIP
SUPERase• In™ RNase Inhibitor (20 U/μL)	ThermoFisher	AM2696	CLIP
SuperScript™ IV Reverse Transcriptase	ThermoFisher	18090010	CLIP
PrimeSTAR® Max DNA Polymerase	takara	R045B	CLIP
Proteinase K Solution (20 mg/mL)	ThermoFisher	AM2546	CLIP
Dynabeads™ Protein G for Immunoprecipitation	ThermoFisher	10004D	CLIP
Pierce™ Anti-HA Magnetic Beads	ThermoFisher	88837	CLIP
DNA LoBind Tubes, DNA LoBind, 1.5 mL	Eppendorf	22431021	CLIP
NuPAGE LDS Sample Buffer (4X)	ThermoFisher	NP0008	CLIP
NuPAGE™ 4-12% Bis-Tris Midi Protein Gels, 26-well	ThermoFisher	WG1403BOX	CLIP
Adenosine 5'-Triphosphate (ATP)	NEB	P0756L	CLIP
DTT	ThermoFisher	R0861	CLIP	Resuspend in water at 1 M, aliquot into PCR striptubes and store -80C.
UltraPure™ 1 M Tris-HCI Buffer, pH 7.5	ThermoFisher	15567027	CLIP
NaCl (5 M), RNase-free	ThermoFisher	AM9759	CLIP
Triton™ X-100 solution	Sigma	93443-500ML	CLIP
Stratagene UV Stratalinker 2400	Stratagene	2400	CLIP
Tween™ 20 Surfact-Amps™ Detergent Solution	ThermoFisher	28320	CLIP
NuPAGE™ Transfer Buffer (20X)	ThermoFisher	NP00061	CLIP
Poly(ethylene glycol)	Sigma	91893-250ML-F	CLIP
Precision Plus Protein™ All Blue Prestained Protein Standards	Bio-Rad	#1610373	CLIP
